# Recording and Manipulation of the Maternal Oxytocin Neural Activities in Mice

**DOI:** 10.1101/2021.07.26.453888

**Authors:** Hiroko Yukinaga, Mitsue Hagihara, Kazuko Tsujimoto, Hsiao-Ling Chiang, Shigeki Kato, Kazuto Kobayashi, Kazunari Miyamichi

## Abstract

Pulsatile release of the hormone oxytocin (OT) mediates uterine contraction during parturition and milk ejection during lactation^1–3^. These pulses are generated by unique activity patterns of the central neuroendocrine OT neurons located in the paraventricular and supraoptic hypothalamus. Classical studies have characterized putative OT neurons by *in vivo* extracellular recording techniques in rats and rabbits under anesthesia^1, 4–7^ or awake^8–10^. Due to technical limitations, however, the identity of OT neurons in these previous studies was speculative based on their electrophysiological characteristics and axonal projection to the posterior pituitary, not on *OT* gene expression. To pinpoint OT neural activities among other hypothalamic neurons that project to the pituitary^11, 12^ and make better use of cell-type-specific neuroscience toolkits^13^, a mouse model needs to be developed for studies of parturition and lactation. We herein introduce viral genetic approaches in mice to characterize the maternal activities of OT neurons by fiber photometry. During lactation, a sharp photometric peak of OT neurons appeared at approximately 520 s following simultaneous suckling stimuli from three pups. The amplitude of the peaks increased as the mother mice experienced lactation, irrespective of the age of the pups, suggesting the intrinsic plasticity of maternal OT neurons. Based on a mono-synaptic input map to OT neurons, we pharmacogenetically activated the inhibitory neurons in the bed nucleus of the stria terminalis and found suppression of the activities of OT neurons. Collectively, our study illuminates temporal dynamics in the maternal neural activities of OT neurons and identifies one of its modulatory circuits.

**Highlights:**

- Pulsatile activities of genetically-defined OT neurons in mother mice were recorded *in vivo*.
- The maternal experience-dependent plasticity of the OT neural activities was found.
- Input-mapping of OT neurons in mother mice was performed by rabies-mediated trans-synaptic tracing.
- Photometric peaks of OT neurons were suppressed by the activation of BST inhibitory neurons.
