## Supplementary material for "Recording and Manipulation of the Maternal Oxytocin Neural Activities in Mice": Supplementary_tables.xlsx

### Sheet: long distance inputs
	brain regions							average	p value by t-test
	Arc	NP	1.445	1.94488	1.49485	4.00746	3.36856	2.45215	0.251955
		LM	6.29697	3.69076	4.89394	1.38567	2.3066	3.71479
	SON	NP	0.7525	2.5315	2.59794	2.50746	1.52575	1.98303	0.353623
		LM	1.66667	1.36345	2.27778	0.894198	1.59906	1.56023
	TU	NP	0.6575	2.29134	2.34021	2.82836	2.3252	2.08852	0.557919
		LM	4.67879	1.73293	3.07071	0.807167	2.44811	2.54754
	DMH	NP	1.01	2.45276	1.53093	2.16791	2.14905	1.86213	0.701849
		LM	2.27879	1.87149	1.95455	0.849829	3.29009	2.04895
	LHA	NP	0.315	2.20079	1.52062	1.6194	2.70732	1.67263	0.130991
		LM	0.921212	0.833333	1.36364	0.455631	1.17217	0.949197
	VMH	NP	0.3925	0.566929	0.5	0.94403	1.3794	0.756573	0.50732
		LM	1	0.463855	0.292929	0.237201	0.945755	0.587948
	AHN	NP	0.0775	0.444882	0.309278	0.36194	0.539295	0.346579	0.579151
		LM	0.121212	0.261044	0.929293	0.319113	0.570755	0.440283
	LPO	NP	0.0375	0.212598	0.309278	0.406716	0.349593	0.263137	0.489198
		LM	0.309091	0.140562	0.782828	0.153584	0.415094	0.360232
	SCH	NP	0.085	0.122047	0.103093	0.0858209	0.276423	0.134477	0.15314
		LM	0.0787879	0.242972	1.06566	0.0870307	1.45755	0.586399
	MPO	NP	0.18	0.641732	1.14433	1.89179	1.49593	1.07076	0.203339
		LM	1.42424	0.983936	4.12626	1.19113	2.11321	1.96775
	BST	NP	0.155	1.33071	1.08763	1.13433	1.17344	0.976222	0.271791
		LM	1.3697	0.664659	2.36364	0.754266	2.10849	1.45215
	AVPV	NP	0.3075	0.397638	0.494845	1.81716	0.848238	0.773077	0.197473
		LM	1.87879	1.16064	4.17172	0.505119	1.06368	1.75599
	PVpo	NP	0.2675	0.53937	0.43299	1.47761	0.791328	0.70176	0.166986
		LM	1.8	0.656627	1.89394	0.585324	1.20991	1.22916
	MPN	NP	0.155	0.346457	0.43299	1.14179	0.476965	0.51064	0.105269
		LM	0.872727	0.578313	1.78788	0.721843	1.05425	1.003
	LS	NP	0.055	0.212598	0.139175	0.358209	0.542005	0.261398	0.1043
		LM	0.715152	0.546185	1.60606	0.191126	0.556604	0.723025
	MEPO	NP	0.1275	0.275591	0.0463918	0.287313	0.292683	0.205896	0.083874
		LM	0.448485	0.263052	0.823232	0.300341	0.323113	0.431645
	VLPO	NP	0.01	0.023622	0.0463918	0.134328	0.100271	0.0629226	0.434544
		LM	0.0848485	0.0200803	0.212121	0.0119454	0.179245	0.101648
	MS	NP	0.005	0.0314961	0.0206186	0.0559701	0.116531	0.0459232	0.557097
		LM	0.0242424	0.0281124	0.0707071	0.0136519	0.0259434	0.0325314
	PAG	NP	0.2375	0.905512	0.371134	0.80597	1.66125	0.796273	0.287087
		LM	1.1697	0.212851	0.131313	0.16041	0.497642	0.434383
	SFO	NP	0.14	0.0984252	0.108247	0.16791	0.184282	0.139773	0.20099
		LM	0.436364	0.148594	0.424242	0.0784983	0.150943	0.247728
	CeA	NP	0	0.0708661	0.056701	0.0708955	0.102981	0.0602887	0.41656
		LM	0.10303	0.0522088	0.040404	0.0887372	0.110849	0.0790459
	DR	NP	0.005	0.00787402	0	0.0223881	0.0758808	0.0222286	0.323316
		LM	0.0242424	0.00803213	0	0.00170648	0	0.00679621

### Sheet: Abbreviations
	Abbreviations	Full name
	aco	anterior commissure anterior part
	AHN	anterior hypothalamic nucleus
	ARH	arcuate hypothalamic nucleus
	AVPV	anteroventral periventricular nucleus
	BST	bed nucleus of the stria terminalis
	CeA	central amygdalar nucleus
	CP	caudoputamen
	DMH	dorsomedial hypothalamic nucleus
	DR	dorsal raphe nucleus
	LHA	lateral hypothalamic area
	LPO	lateral preoptic area
	LS	lateral septal nucleus
	MEPO	median preoptic nucleus
	MPN	medial preoptic nucleus
	MPO	medial preoptic area
	MS	medial septal nucleus
	PAG	periaqueductal gray
	PVH	paraventricular hypothalamic nucleus
	PVpo	periventricular hypothalamic nucleus
	SCH	suprachiasmatic nucleus
	SFO	subfornical organ
	SON	supraoptic nucleus
	TU	tuberal nucleus
	VLPO	ventrolateral preoptic nucleus
	VMH	ventromedial hypothalamic nucleus
